# Common DNA sequence variation influences epigenetic aging in African populations

**DOI:** 10.1101/2024.08.26.608843

**Authors:** Gillian L. Meeks, Brooke Scelza, Hana M. Asnake, Sean Prall, Etienne Patin, Alain Froment, Maud Fagny, Lluis Quintana-Murci, Brenna M. Henn, Shyamalika Gopalan

**Affiliations:** Integrative Genetics and Genomics Graduate Program, University of California, Davis, CA 95694, USA; Department of Anthropology, University of California, Los Angeles, CA, 90095, USA; Forensic Science Graduate Program, University of California, Davis, CA, 95694, USA; Human Evolutionary Genetics Unit, CNRS UMR2000, Paris, 75015, France; Institut de Recherche pour le Développement, UMR 208, Muséum National d’Histoire Naturelle, Paris, 75005, France; Université Paris-Saclay, INRAE, CNRS, AgroParisTech, Genetique Quantitative et Evolution - Le Moulon, Gif-sur-Yvette, 91190, France; Chair Human Genomics and Evolution, Collège de France, Paris, 75231, France; Department of Anthropology, University of California Davis, Davis, CA, 95616, USA; UC Davis Genome Center and Center for Population Biology, University of California, Davis, CA 95694, USA; Department of Ecology and Evolution, Stony Brook University, Stony Brook, NY, 11790, USA; Department of Genetics and Biochemistry, Clemson University, Clemson, SC 29634, USA; Center for Human Genetics, Clemson University, Greenwood, SC 29646, USA

## Abstract

Aging is associated with genome-wide changes in DNA methylation in humans, facilitating the development of epigenetic age prediction models. However, most of these models have been trained primarily on European-ancestry individuals, and none account for the impact of methylation quantitative trait loci (meQTL). To address these gaps, we analyzed the relationships between age, genotype, and CpG methylation in 3 understudied populations: central African Baka (n = 35), southern African ‡Khomani San (n = 52), and southern African Himba (n = 51). We find that published prediction methods yield higher mean errors in these cohorts compared to European-ancestry individuals, and find that unaccounted-for DNA sequence variation may be a significant factor underlying this loss of accuracy. We leverage information about the associations between DNA genotype and CpG methylation to develop an age predictor that is minimally influenced by meQTL, and show that this model remains accurate across a broad range of genetic backgrounds. Intriguingly, we also find that the older individuals and those exhibiting relatively lower epigenetic age acceleration in our cohorts tend to carry more epigenetic age-reducing genetic variants, suggesting a novel mechanism by which heritable factors can influence longevity.
