## Appendix Tables 1-2 for "Common DNA sequence variation influences epigenetic aging in African populations"

### Sheet: Sheet1
Appendix Table 1
CpGs included in each established predictor that are influenced by meQTL in at least one of the 3 African cohorts
Clock	meQTL_CpGs
Hannum.WB.2013	cg22512670, cg25410668, cg16054275, cg09809672, cg04474832, cg08234504, cg23500537, cg22736354, cg20426994, cg08097417, cg07955995, cg07583137, cg19935065, cg01528542, cg04416734, cg06874016
Horvath_sites	cg00374717, cg00945507, cg01353448, cg02085507, cg02154074, cg02217159, cg02332492, cg02489552, cg03167275, cg03565323, cg03760483, cg04126866, cg04528819, cg05755779, cg05921699, cg06144905, cg06738602, cg06952310, cg07285276, cg07455279, cg08030082, cg08251036, cg08370996, cg08413469, cg08771731, cg09118625, cg09885951, cg10486998, cg10920957, cg12373771, cg13038560, cg13216057, cg13319175, cg1…
skin_blood	cg26933021, cg25410668, cg19269039, cg25256723, cg16054275, cg01459453, cg02901139, cg09809672, cg12869659, cg10959651, cg00522231, cg01752203, cg07589899, cg22943590, cg12082609, cg01447660, cg00017842, cg01620164, cg12105450, cg08166272, cg20669012, cg15910502, cg12941369, cg02244028, cg16933388, cg19381811, cg03019000, cg01844642, cg04474832, cg11205552, cg18303397, cg07110949, cg23995914, cg2…
phenoage	cg22736354, cg02503970, cg11426590, cg13631913, cg27493997, cg14281160, cg12247247, cg08331960, cg01254459, cg15447479, cg27015931, cg03535648, cg14175438, cg13509147, cg18693704, cg00462994, cg00261781, cg13514050, cg18267374, cg10636246, cg15569512, cg14689355, cg19008809, cg09809672, cg13994175, cg00194146, cg20173259, cg04528819, cg25092328, cg01211097, cg22495124, cg17129388, cg15344028, cg0…
Fitage	cg25137787, cg08911391, cg25551287, cg15322207, cg25587481, cg18561976, cg14422932, cg15128470, cg12864235, cg02805890, cg20219159, cg19629631, cg25577212, cg20960833, cg13736263, cg01044970, cg03638795, cg12797157, cg19227606, cg07205452, cg12801863, cg02667103, cg25772418, cg24019144, cg26386692, cg08819417, cg04958045, cg05097861, cg13745142, cg27637521, cg03764274, cg04727522, cg03636183, cg2…
Zhang	cg24611351, cg09432590, cg05516505, cg01620164, cg09692396, cg11714320, cg21567504, cg08313880, cg03527802, cg23995914, cg07978099, cg24349631, cg04218760, cg24788483, cg11051055, cg01054110, cg23510258, cg07248223, cg17163168, cg18468088, cg27619353, cg23159704, cg02355868, cg15220605, cg01256539, cg00910503, cg22185977, cg07955995, cg27432653, cg11832534, cg21159778, cg14757228, cg15648389, cg1…

### Sheet: Sheet2
Appendix Table 2
CpGs included in each established predictor that are influenced by common (>5%) meQTL in at least one of the 3 African cohorts, but rare (<1%) or invariant in Europeans.
Clock	European rare/invariant meQTL-CpGs
Hannum.WB.2013	cg16054275, cg09809672, cg22736354
Horvath_sites	cg00945507, cg02332492, cg13319175, cg14723032, cg19008809, cg19514928, cg20914508, cg22736354, cg03019000, cg09809672, cg11388238, cg17589341
skin_blood	cg25256723, cg16054275, cg09809672, cg08166272, cg15910502, cg03019000, cg21878650, cg22736354, cg18771300, cg17589341, cg10586358
phenoage	cg22736354, cg19008809, cg09809672, cg25256723, cg05759269, cg12261786, cg04718414, cg01623187, cg18392482, cg21363706, cg01261503, cg08251399, cg11618577, cg18771300, cg09196959
Fitage	cg25587481, cg04958045, cg04727522, cg11356552, cg25424937, cg24593138, cg06589199, cg09029902, cg02382878, cg06434732, cg08903441, cg15731317, cg10686758, cg05163071, cg00285394, cg22026616, cg01032119, cg08879886, cg16063587, cg24827660, cg06975196
Zhang	cg09432590, cg06574422, cg19343530, cg01433297, cg21631428, cg27338353, cg06083669, cg27430293, cg09809672, cg21860825, cg21809447, cg04361926, cg23829395
